# Conservative evolution of genetic and genomic features in *Caenorhabditis becei*, an experimentally tractable gonochoristic worm

**DOI:** 10.1101/2025.05.09.653148

**Authors:** Jose Salome Correa, Luke M. Noble, Solomon A. Sloat, Tuc H. M. Nguyen, Matthew V. Rockman

## Abstract

*Caenorhabditis* nematodes represent a promising model clade for evolutionary genetics and genomics, but research has focused on the three androdioecious species, those with self-fertile hermaphrodites, all in the Elegans Group of species. The majority of *Caenorhabditis* species are gonochorists, with males and females, characterized by inconveniently high heterozygosity and inbreeding depression. We have identified *C. becei* as an experimentally tractable gonochorist. We show that transmission-genetic properties known from the androdioecious Elegans Group species are conserved in this Japonica Group species: the organization of the genetic map, cosegregation of autosomal indels and sex chromosomes, and segregation distortion due to *Medea* elements, demonstrated here for the first time in a gonochoristic *Caenorhabditis* species. We describe a new chromosomal genome assembly of a healthy inbred *C. becei* reference strain, integrating data from PacBio HiFi reads, Illumina short reads, genetic linkage, and HiC chromatin contacts, and experimental gene annotation with short- and long-read data. Some aspects of the genome are highly conserved, including synteny across the six chromosomes and the distributions of repetitive sequences and genes along each chromosome. Other features are quite distinctive, including evolved shifts in GC composition & heterogeneity along the genome. Both codon & amino acid usage are shifted in concert with the species’ genomic GC content. *C. becei* has an unusually large X chromosome, which we find is associated with multiple local gene family expansions. These findings and resources lay the foundation for further experimental and computational studies of *Caenorhabditis* genetics and genomics.

**Significance Statement:** No animal is better understood at the cellular and molecular level than the microscopic nematode *C. elegans*. To turn this knowledge to evolutionary questions, we have domesticated *C. becei*, a related species that differs in mating system. This paper describes the genomic and genetic features of this *C. elegans* relative and applies these observations to questions about evolution.
