## Supplementary material for "Conservative evolution of genetic and genomic features in *Caenorhabditis becei*, an experimentally tractable gonochoristic worm": Table S1

phypos	chrom	genetic	chromr	scaledgenetic	scaledphysical
2673	1	0	I	0	0.0201299916994849
438947	1	3.26086955610021	I	1.44230768851507	3.30564888384355
474544	1	4.34782607750584	I	1.92307691921679	3.57372494614305
637169	1	6.52173912115877	I	2.88461538099249	4.79843123126416
666219	1	8.15217390371721	I	3.6057692272441	5.01720274599294
689967	1	9.78260868627565	I	4.32692307349571	5.19604563521081
773205	1	11.9565217299286	I	5.28846153527141	5.82289945080442
869718	1	13.043478251559	I	5.76923076607253	6.54972544739716
904073	1	14.1304347731893	I	6.24999999687365	6.80844818022013
1045270	1	16.3043478168969	I	7.21153845867354	7.87178317385731
1067129	1	17.3913043385273	I	7.69230768947466	8.03640026647199
1141040	1	18.478260860044	I	8.17307692022552	8.59301374065853
1189262	1	21.7391304257227	I	9.61538461297723	8.95616692424722
1241545	1	22.8260869472395	I	10.0961538437281	9.34990293473138
1494750	1	23.9130434686686	I	10.5769230744402	11.2567546175851
1581558	1	27.9962087175216	I	12.3829384732718	11.9104936072779
1620401	1	29.3478260776131	I	12.9807692287964	12.2030148446828
1647578	1	31.5217391211842	I	13.9423076905359	12.4076810565858
1748539	1	33.6956521647818	I	14.9038461522871	13.1680043233167
1793628	1	34.7826086861875	I	15.3846153829888	13.5075633191035
1902299	1	38.0434782518661	I	16.8269230757406	14.3259495248554
2176398	1	39.1304347733829	I	17.3076923064914	16.3901510193698
2291468	1	40.2173912951244	I	17.7884615373417	17.2567272052508
2381813	1	41.3043478166411	I	18.2692307680926	17.9371028506267
2446933	1	44.5652173823198	I	19.7115384608443	18.4275125249516
2512526	1	45.6521739038366	I	20.1923076915951	18.9214842965731
2545007	1	46.7391304254669	I	20.6730769223962	19.1660941957093
2648279	1	48.9130434690646	I	21.6346153841475	19.9438212824243
2727130	1	51.0869565125523	I	22.5961538458501	20.5376372104064
2831056	1	53.2608695561499	I	23.5576923076014	21.3202894802757
2923874	1	54.3478260777803	I	24.0384615384025	22.0192889451327
2983851	1	55.4347825995218	I	24.5192307692528	22.4709674008604
3359219	1	56.5217391210386	I	25.0000000000036	25.2978116673221
3439289	1	59.7826086867172	I	26.4423076927553	25.9008077149756
3494938	1	60.869565208234	I	26.9230769235062	26.3198926038961
3629986	1	61.9565217299755	I	27.4038461543565	27.3369203326773
3658017	1	63.0434782517169	I	27.8846153852067	27.5480178999531
8904398	1	64.1304347734584	I	28.365384616057	67.0577844477778
9154674	1	65.2173912951999	I	28.8461538469073	68.9425782384924
9183000	1	66.3043478169414	I	29.3269230777575	69.1558974097905
9204047	1	67.3913043386829	I	29.8076923086078	69.3143994431983
9340167	1	68.4782608604244	I	30.2884615394581	70.3395002550703
9522626	1	69.5652173821659	I	30.7692307703083	71.7135736390943
9575495	1	70.6521739039074	I	31.2500000011586	72.1117227341785
9853713	1	71.7391304256489	I	31.7307692320089	74.2069438455318
9938096	1	72.8260869473904	I	32.2115384628592	74.842420497076
10408893	1	73.9130434691319	I	32.6923076937094	78.3879273067065
10629677	1	74.9999999908734	I	33.1730769245597	80.0506209420896
10712428	1	76.0869565125038	I	33.6538461553608	80.6738072283313
10767450	1	78.2608695562114	I	34.6153846171607	81.0881702673471
10793578	1	79.3478260778417	I	35.0961538479618	81.2849366059644
10872874	1	80.4347825994721	I	35.5769230787629	81.8821037671325
10941256	1	82.6086956431797	I	36.5384615405628	82.3970791103402
11039338	1	83.6956521648101	I	37.0192307713639	83.1357210279866
11226604	1	84.7826086865515	I	37.5000000022142	84.545995261281
11275607	1	85.8695652081819	I	37.9807692330153	84.9150300473827
11329387	1	88.0434782518895	I	38.9423076948152	85.3200397569219
11392970	1	89.1304347735199	I	39.4230769256163	85.798874497748
11419175	1	90.2173912952614	I	39.9038461564666	85.9962207126695
11463284	1	91.3043478167781	I	40.3846153872174	86.3283994645859
11534183	1	94.565217382348	I	41.826923079921	86.8623299851627
11558996	1	96.7391304258333	I	42.7884615416226	87.0491932414438
11752064	1	97.8260869474636	I	43.2692307724237	88.5031615307951
11929739	1	98.913043469094	I	43.7500000032248	89.841207275354
12036345	1	101.086956512802	I	44.7115384650247	90.6440422529505
12069525	1	102.173913034321	I	45.1923076957766	90.8939162239901
12098551	1	104.347825856953	I	46.1538460597934	91.1125069980527
12115249	1	104.347826298874	I	46.1538462552583	91.2382573165704
12128220	1	106.521739121507	I	47.115384619275	91.3359401157975
12508475	1	107.608695643137	I	47.5961538500761	94.1995877004169
12522217	1	108.695652164879	I	48.0769230809264	94.3030767935461
12683445	1	109.78260868662	I	48.5576923117766	95.5172624657214
12862204	1	110.869565208362	I	49.0384615426269	96.8634716637043
13086334	1	111.956521730103	I	49.5192307734772	98.5513635603019
13278694	1	113.043478242061	I	50	100
41566	2	0	II	0	0.301853063802062
371765	2	1.0869565119577	II	0.52083333117276	2.69976433297343
621995	2	2.17391274033042	II	1.04166652646105	4.5169392392716
831816	2	5.43478201216032	II	2.60416639345862	6.04066323725102
855545	2	7.60869505553561	II	3.64583306512867	6.2129836758537
968070	2	9.78260809913326	II	4.68749973690527	7.03014231523028
1107050	2	10.8695646205389	II	5.20833307260516	8.03941765582622
1165238	2	14.1304341862176	II	6.77083308040527	8.4619799922674
1213236	2	15.2173907077343	II	7.29166641615841	8.81054235949955
1269528	2	16.3043472293647	II	7.81249975196599	9.2193359087356
1330027	2	18.4782602729623	II	8.85416642374259	9.65868077008769
1376333	2	20.65217331656	II	9.89583309551918	9.99495580190259
1411839	2	21.7391298379656	II	10.4166664312191	10.2528010331819
1527074	2	24.9999994036443	II	11.9791664390192	11.0896397428781
1547597	2	26.086955925161	II	12.4999997747723	11.2386781499514
1576178	2	27.1739124467914	II	13.0208331105799	11.4462339026465
1636507	2	29.347825490499	II	14.0624997824092	11.8843442208421
1769387	2	30.4347820121294	II	14.5833331182168	12.8493212481725
1874158	2	31.5217385338709	II	15.1041664540776	13.610170195572
1936986	2	32.6086950555012	II	15.6249997898852	14.0664282981692
2261320	2	34.7826080992088	II	16.6666664617145	16.4217478284386
2398511	2	35.8695646208392	II	17.187499797522	17.4180314178162
2444876	2	36.9565211425807	II	17.7083331333829	17.7547349087266
2475256	2	38.0434776643222	II	18.2291664692437	17.9753550328258
2522349	2	39.1304341860637	II	18.7499998051045	18.3173452732538
2605790	2	40.2173907078052	II	19.2708331409653	18.9232953645955
2642170	2	41.3043472295467	II	19.7916664768262	19.1874876001033
2704566	2	42.3913037512881	II	20.312499812687	19.6406085106791
3088873	2	43.4782602730296	II	20.8333331485478	22.4314530805338
3559364	2	44.5652167947711	II	21.3541664844086	25.8481674586624
3611977	2	45.6521733165126	II	21.8749998202695	26.2302440415864
3756850	2	46.7391298382541	II	22.3958331561303	27.2823144576042
4634936	2	47.8260863599956	II	22.9166664919911	33.6589912940017
4676836	2	48.9130428817371	II	23.4374998278519	33.9632698720055
4723310	2	49.9999994034786	II	23.9583331637128	34.3007649229398
4965235	2	51.0869559252201	II	24.4791664995736	36.0576287650298
9518666	2	52.1739124469616	II	24.9999998354344	69.1247292356377
9818937	2	53.2608689687031	II	25.5208331712952	71.3053028131027
10770049	2	54.3478254904445	II	26.0416665071561	78.2122958174549
10804772	2	55.434782012186	II	26.5624998430169	78.4644548881954
11058592	2	56.5217385337028	II	27.08333317877	80.3077004411531
11272783	2	59.7826080993815	II	28.6458331865702	81.8631594602752
11311792	2	60.8695646208982	II	29.1666665223233	82.1464435425986
11363055	2	61.9565211426397	II	29.6874998581841	82.5187164004556
11421656	2	63.0434776643812	II	30.2083331940449	82.9442779505654
11489496	2	64.1304341861227	II	30.7291665299058	83.436933290226
11611475	2	65.2173907078642	II	31.2499998657666	84.3227470531455
11709972	2	66.3043472296045	II	31.7708332016269	85.0380340960486
11729735	2	66.3043473296045	II	31.7708332495435	85.1815533690102
11762433	2	67.3913038513448	II	32.2916665854038	85.4190068521502
11897263	2	68.478260373031	II	32.8124999212381	86.3981448156885
11994745	2	70.1086956519219	II	33.5937501628295	87.106060909745
12016127	2	71.7391299382585	II	34.374999928822	87.2613373907683
12038925	2	73.9130429819114	II	35.4166666006251	87.4268968900841
12064903	2	74.9999995035418	II	35.9374999364327	87.6155496084465
12099833	2	76.0869560252832	II	36.4583332722935	87.8692119170306
12282323	2	77.1739125470247	II	36.9791666081543	89.194457685525
12397715	2	78.2608690687662	II	37.4999999440152	90.0324365321363
12498940	2	79.3478255905077	II	38.020833279876	90.7675343616933
12545436	2	80.4347821120245	II	38.5416666156291	91.1051891770361
12697780	2	83.6956516775944	II	40.1041666233771	92.2115141337763
12763384	2	85.8695647209697	II	41.1458332950472	92.6879315999185
12838806	2	88.0434777645673	II	42.1874999668238	93.2356475643625
12893152	2	89.1304342861977	II	42.7083333026313	93.6303092254651
12954666	2	90.217390807828	II	43.2291666384389	94.0770250356638
13012661	2	92.3913038515356	II	44.2708333102682	94.4981858025213
13030237	2	93.4782603730549	II	44.7916666460225	94.6258230408744
13068314	2	95.6521734167625	II	45.8333333178518	94.9023389218923
13101504	2	96.7391299383566	II	46.354166653642	95.1433653181679
13162676	2	98.1836221602692	II	47.0463191799992	95.5875975180163
13188144	2	101.086956025552	II	48.4374999971952	95.772546606909
13244958	2	102.173912547106	II	48.9583333329664	96.1851309298376
13312526	2	103.260869068848	II	49.4791666688272	96.6758110004476
13770276	2	104.347825580806	II	50	100
11147	3	0	III	0	0.0906870493816896
176682	3	1.08695651184658	III	0.54945053776401	1.4374064105908
330934	3	3.26086955555418	III	1.64835162340922	2.6923322867211
498675	3	4.34782607718454	III	2.19780216611889	4.05699868578219
537938	3	5.43478259892485	III	2.74725270888412	4.37642504443234
650212	3	5.43478269892485	III	2.74725275943357	5.28983652575286
780061	3	6.52173922066516	III	3.29670330219881	6.34623041425766
844870	3	7.60869574240664	III	3.84615384496464	6.87348770172316
914547	3	8.69565226403701	III	4.3956043876743	7.44034887870064
931711	3	10.8695652586632	III	5.49450544850911	7.57998757212374
940940	3	10.8695653586632	III	5.49450549905856	7.65507062395326
1167436	3	11.9565218804572	III	6.04395604185096	9.49774165084436
1233337	3	13.0434784021987	III	6.59340658461679	10.0338829661133
1311384	3	14.1304349239402	III	7.14285712738263	10.6688387518039
1357785	3	15.2173914456817	III	7.69230767014846	11.0463367134402
1452917	3	16.3043479674232	III	8.2417582129143	11.8202884835827
1492545	3	17.3913044891647	III	8.79120875568013	12.1426843203906
1583854	3	18.4782610106814	III	9.34065929833236	12.8855338576645
1630461	3	21.7391305763601	III	10.9890109268595	13.2647077439597
1756052	3	22.8260870978768	III	11.5384614695117	14.2864604324764
1868553	3	23.9130436196183	III	12.0879120122775	15.2017186851444
2004035	3	25.0000001413598	III	12.6373625550434	16.3039401639575
2124343	3	26.0869566631013	III	13.1868130978092	17.2827127069747
2315135	3	27.1739131848416	III	13.7362636405744	18.8349118211427
2331791	3	27.1739132848416	III	13.7362636911239	18.9704176518148
2405214	3	28.2608698065819	III	14.2857142338891	19.5677546238029
2460277	3	29.3478263283234	III	14.835164776655	20.0157227766785
2550025	3	30.4347828500649	III	15.3846153194208	20.7458727101052
2925241	3	31.5217393718052	III	15.934065862186	23.7984637140345
7426934	3	31.5217394718052	III	15.9340659127355	60.422241895806
8260950	3	32.6086959935455	III	16.4835164555007	67.2074262662302
8519809	3	33.695652515287	III	17.0329669982666	69.3133883112553
8629336	3	34.7826090370285	III	17.5824175410324	70.2044514186051
8673662	3	35.8695655587688	III	18.1318680837976	70.5650681003036
8692931	3	35.8695656587688	III	18.1318681343471	70.7218321403624
8765667	3	36.9565221805091	III	18.6813186771123	71.3135799849687
8914762	3	38.0434787020259	III	19.2307692197645	72.5265507957307
9130689	3	41.3043482677046	III	20.8791208482916	74.2832371249529
9200358	3	42.3913047892213	III	21.4285713909439	74.8500332174776
9304617	3	43.4782613109628	III	21.9780219337097	75.6982382126768
9355570	3	44.5652178327031	III	22.527472476475	76.1127692279406
9454139	3	44.5652179327031	III	22.5274725270244	76.9146829061054
9562423	3	47.8260874981512	III	24.1758241554349	77.7956335166057
9632199	3	48.9130440196667	III	24.7252746980865	78.3633001136863
9687053	3	48.9130441196667	III	24.725274748636	78.8095679352332
9720517	3	50.000000641407	III	25.2747252914012	79.0818162011799
9805774	3	51.0869571631485	III	25.8241758341671	79.7754293499316
9872240	3	52.17391368489	III	26.3736263769329	80.3161672546776
9892948	3	53.2608702066315	III	26.9230769196987	80.4846383606788
10038564	3	54.347826728373	III	27.4725274624646	81.6693055700414
10094597	3	55.4347832501133	III	28.0219780052298	82.1251652128156
10128884	3	55.4347833501133	III	28.0219780557793	82.4041090418413
10322983	3	56.5217398718536	III	28.5714285985445	83.9832124416742
10549422	3	57.6086963935951	III	29.1208791413103	85.8254197418393
10583928	3	58.6956529153366	III	29.6703296840762	86.1061452577596
10816532	3	59.7826094369669	III	30.2197802267858	87.9985082643425
10845639	3	61.9565224806745	III	31.318681312431	88.2353099101981
10879885	3	63.0434790023049	III	31.8681318551407	88.5139201814034
10926529	3	64.1304355240464	III	32.4175823979065	88.8933950832926
10954631	3	65.2173920457879	III	32.9670329406724	89.1220204947688
11021627	3	66.3043485674183	III	33.516483483382	89.6670702445109
11048313	3	68.4782616111259	III	34.6153845690272	89.8841757078463
11100385	3	69.565218132755	III	35.1648351117363	90.3078104109416
11109729	3	69.565218232755	III	35.1648351622857	90.3838290517797
11219149	3	70.6521747544954	III	35.714285705051	91.2740216545737
11370345	3	71.7391312762368	III	36.2637362478168	92.504085269745
11459200	3	72.8260877979783	III	36.8131867905827	93.226970151131
11488567	3	73.91304431926	III	37.3626373331161	93.4658870417017
11542675	3	79.3478268716811	III	40.1098900184928	93.9060857380276
11556810	3	79.3478269716811	III	40.1098900690422	94.0210818305198
11582825	3	82.608696504658	III	41.7582416810388	94.2327283353789
11609349	3	82.608696604658	III	41.7582417315882	94.4485158385456
11664785	3	83.6956531261736	III	42.3076922742398	94.8995185540317
11729401	3	86.9565226917435	III	43.956043902712	95.4252056790741
11810595	3	89.1304357352227	III	45.0549449882418	96.085764061374
11913168	3	89.1304358352227	III	45.0549450387912	96.9202525081514
11949185	3	91.3043488297939	III	46.1538460995982	97.2132708500892
11971554	3	92.3913053514243	III	46.7032966423079	97.3952551155973
12016909	3	93.4782618731658	III	47.2527471850737	97.7642432850336
12068734	3	94.5652183949061	III	47.802197727839	98.1858685056496
12096290	3	94.5652184949061	III	47.8021977783884	98.410051903224
12140692	3	97.8260880603541	III	49.4505494067989	98.7712868872238
12166557	3	98.9130445818697	III	49.9999999494506	98.9817130585934
12291722	3	98.9130446818697	III	50	100
175765	4	0	IV	0	1.32754886133597
258073	4	1.08695651195771	IV	0.549450552578658	1.94921922619155
469201	4	2.17391303369919	IV	1.09890111010296	3.54386398479616
511809	4	3.26086955544067	IV	1.64835166762727	3.86568119461497
532030	4	4.34782607718215	IV	2.19780222515157	4.01840992630259
655267	4	5.43478259881253	IV	2.74725278261971	4.94921605394154
696350	4	7.60869564252012	IV	3.84615389778187	5.25951497505932
758562	4	8.69565216415049	IV	4.39560445525	5.72940073025195
865416	4	9.78260868589198	IV	4.94505501277431	6.5364664488489
1070580	4	10.8695652076335	IV	5.49450557029862	8.08606525741223
1098513	4	11.956521729375	IV	6.04395612782293	8.29704254153419
1202020	4	13.0434782511165	IV	6.59340668534723	9.07882844879845
1219740	4	14.1304347728579	IV	7.14285724287154	9.21266718701637
1375743	4	15.2173912944883	IV	7.69230780033968	10.3909541327393
1429218	4	17.3913043381959	IV	8.79120891550183	10.7948495348953
1465550	4	18.4782608598263	IV	9.34065947296997	11.0692642660992
1501225	4	19.5652173815678	IV	9.89011003049428	11.3387166919414
1611615	4	20.652173903273	IV	10.4395605880002	12.1724897343724
1672234	4	22.0966663404304	IV	11.1697435889396	12.6303435984826
1697642	4	24.9999999904684	IV	12.6373628182134	12.8222496177061
1812926	4	26.0869565120228	IV	13.1868133756432	13.6929869256471
1860159	4	27.1739130334233	IV	13.7362639329951	14.0497366503789
2156407	4	31.5217389030463	IV	15.9340660532267	16.2872907429062
2198309	4	32.6086952072615	IV	16.4835165007927	16.6037755515297
2224203	4	33.6956517288919	IV	17.0329670582608	16.7993523171851
2264936	4	35.8695647725995	IV	18.1318681734229	17.1070076966338
2435830	4	36.9565212942298	IV	18.6813187308911	18.3977660109122
2618706	4	38.0434778159713	IV	19.2307692884154	19.7790240859879
2668583	4	39.1304343377128	IV	19.7802198459397	20.1557438797856
2704224	4	40.2173908593432	IV	20.3296704034078	20.4249395044371
2745657	4	42.3913039030508	IV	21.42857151857	20.737881967224
2837979	4	43.4782604246812	IV	21.9780220760381	21.4351878357204
2879829	4	44.5652169464226	IV	22.5274726335624	21.7512798895815
3119316	4	45.6521734681641	IV	23.0769231910867	23.5601195001682
3200397	4	46.7391299899056	IV	23.6263737486111	24.1725223632296
3227916	4	47.8260865116471	IV	24.1758243061354	24.3803727152058
3258374	4	48.9130430333886	IV	24.7252748636597	24.6104212642262
3591124	4	49.9999995551301	IV	25.274725421184	27.123674093911
3906421	4	51.0869560768716	IV	25.8241759787083	29.5051048300225
4133364	4	52.1739125986131	IV	26.3736265362326	31.219199907189
8702465	4	53.2608691203546	IV	26.9230770937569	65.7295110037044
9206024	4	54.3478256420961	IV	27.4725276512812	69.5328801446908
9787601	4	55.4347821638375	IV	28.0219782088055	73.925517382646
10108510	4	56.521738685579	IV	28.5714287663298	76.3493354211774
10345384	4	57.6086952073205	IV	29.1208793238541	78.1384391049602
10409481	4	58.6956517290608	IV	29.6703298813778	78.622562220285
10558866	4	58.6956518290608	IV	29.6703299319273	79.7508635695335
10589437	4	59.7826083508011	IV	30.219780489451	79.9817656048642
10600408	4	60.8695648724315	IV	30.7692310469191	80.0646293067259
10628356	4	63.0434779161391	IV	31.8681321620813	80.2757198854908
10690532	4	64.1304344377695	IV	32.4175827195494	80.7453337335404
10833687	4	65.2173909593999	IV	32.9670332770176	81.8265800410791
10892820	4	67.3913040031075	IV	34.0659343921797	82.27321018256
11040064	4	68.4782605247378	IV	34.6153849496479	83.3853406097699
11237179	4	69.5652170464793	IV	35.1648355071722	84.8741455129204
11619510	4	70.6521735682208	IV	35.7142860646965	87.7618824554484
11631169	4	71.7391300899623	IV	36.2637366222208	87.8499426049339
11655322	4	72.8260863941775	IV	36.8131870697868	88.0323696390297
11803468	4	77.1739122636928	IV	39.0109891899639	89.1513128507697
11876322	4	79.3478253070631	IV	40.1098903049555	89.701577378655
11949328	4	80.4347818286934	IV	40.6593408624236	90.2529899589224
11997212	4	81.5217383503238	IV	41.2087914198918	90.6146566711587
12235443	4	83.6956513940314	IV	42.3076925350539	92.4140097436414
12287793	4	84.7826079156618	IV	42.8571430925221	92.8094080475753
12314089	4	85.8695644371785	IV	43.4065936499328	93.0080211096621
12646206	4	89.1304340027484	IV	45.0549453226803	95.5164929054139
12755631	4	91.3043470461237	IV	46.1538464376745	96.3429773258144
12863097	4	93.4782599798067	IV	47.2527474972198	97.1546654658442
12935611	4	96.3815932074985	IV	48.720366513	97.7023619818224
12970489	4	97.8260857350679	IV	49.4505495596421	97.9657946856353
13239814	4	98.9130420250237	IV	50	100
161320	5	0	V	0	1.09545752497901
584609	5	1.08695651184658	V	0.499999998890197	3.96983838470401
818075	5	3.26086955555417	V	1.50000000587724	5.55520961286387
971725	5	4.34782607718454	V	2.00000000926798	6.59858333411991
1005076	5	5.43478259888975	V	2.50000001269315	6.82505620738779
1044843	5	6.87927482079869	V	3.16446643934381	7.09509748804636
1068312	5	9.78260868608512	V	4.50000002656611	7.25446577873401
1108459	5	10.8695652076395	V	5.00000002992191	7.52708748252357
1131657	5	11.956521729381	V	5.50000003336377	7.6846155240836
1321087	5	13.0434782511225	V	6.00000003680562	8.97095645488432
1443893	5	14.130434772864	V	6.50000004024748	9.80488130494986
1494076	5	15.2173912946055	V	7.00000004368934	10.1456533417464
1545467	5	16.304347816347	V	7.5000000471312	10.4946284078647
1625441	5	17.3913043380885	V	8.00000005057306	11.037698827544
1643289	5	18.47826085983	V	8.50000005401492	11.1588972276545
1695495	5	19.5652173814603	V	9.00000005740566	11.51340662233
1774702	5	21.7391304248306	V	10.0000000642375	12.0512686616371
1811705	5	26.0869564411523	V	12.0000000455086	12.3025407593112
1843899	5	29.3478259356213	V	13.5000000232867	12.521156923204
1943861	5	30.4347824571381	V	14.0000000266251	13.1999575995736
2083999	5	31.5217389788795	V	14.500000030067	14.1515769067612
2245987	5	32.608695500621	V	15.0000000335088	15.251570543981
2461852	5	33.6956520223625	V	15.5000000369507	16.7174206470655
2492198	5	34.782608544104	V	16.0000000403926	16.923487805837
2533371	5	35.8695650658455	V	16.5000000438344	17.2030766520803
3515040	5	36.956521587587	V	17.0000000472763	23.869185585186
4208454	5	38.0434781093285	V	17.5000000507181	28.5778738087528
4333168	5	39.13043463107	V	18.00000005416	29.4247550991708
5306736	5	40.2173911528115	V	18.5000000576019	36.035853485476
5504278	5	41.304347674553	V	19.0000000610437	37.3772796595363
5971999	5	42.3913041962944	V	19.5000000644856	40.5533798891464
6148468	5	43.4782607180359	V	20.0000000679274	41.7517080194186
9981181	5	44.5652172397774	V	20.5000000713693	67.7780798080057
10911141	5	45.6521737615189	V	21.0000000748111	74.0930542682677
11000139	5	46.7391302832604	V	21.500000078253	74.697402946721
11672747	5	47.8260868050019	V	22.0000000816949	79.2648062132786
11707724	5	48.9130433267434	V	22.5000000851367	79.5023205813123
11942388	5	49.9999998484849	V	23.0000000885786	81.095826932922
12214647	5	51.0869563698854	V	23.5000000918636	82.9446254098204
12277258	5	55.4347824574327	V	25.5000001058984	83.3697908641749
12308758	5	57.608695500803	V	26.5000001127303	83.5836943605599
12485079	5	58.6956520224333	V	27.000000116121	84.7810174839286
12523964	5	59.782608250806	V	27.4999999846133	85.0450694666883
12567794	5	63.0434775227447	V	28.9999998600274	85.342700903087
12612504	5	64.1304340442615	V	29.4999998633659	85.64630805621
12673396	5	65.217390566003	V	29.9999998668077	86.0598004911903
12710612	5	66.3043470877445	V	30.4999998702496	86.3125189839353
12775104	5	67.391303609486	V	30.9999998736914	86.7504575327882
12816472	5	68.4782601312275	V	31.4999998771333	87.0313705435329
12846192	5	69.565216652969	V	31.9999998805752	87.2331867947254
12883982	5	70.6521731747104	V	32.499999884017	87.4898030845156
12926625	5	71.7391296963408	V	32.9999998874078	87.7793740939235
13027105	5	73.9130427399385	V	33.9999998943442	88.4616922944559
13086458	5	76.0869557834261	V	34.9999999012301	88.8647340157557
13209736	5	78.2608688270238	V	35.9999999081666	89.7018640229734
13286687	5	79.3478253486542	V	36.4999999115573	90.2244064975869
13353459	5	80.4347818702845	V	36.9999999149481	90.6778275852258
13418755	5	82.6086949138822	V	37.9999999218845	91.1212257661769
13460111	5	84.7826079574798	V	38.999999928821	91.4020572898753
13558092	5	85.8695644791102	V	39.4999999322117	92.0674058130278
13726860	5	86.9565210008517	V	39.9999999356536	93.2134396313743
13853657	5	88.0434775224821	V	40.4999999390443	94.0744657149025
13933125	5	90.2173905660797	V	41.4999999459808	94.6141000974653
14029890	5	92.3913036095674	V	42.4999999528667	95.2711912665987
14220225	5	94.5652166531651	V	43.4999999598031	96.5636776788035
14266282	5	95.6521731746843	V	43.9999999631428	96.8764317528672
14289359	5	97.826086218282	V	44.9999999700792	97.0331381333776
14308099	5	99.9999992618796	V	45.9999999770157	97.1603937372587
14342911	5	101.08695578351	V	46.4999999804064	97.3967876584066
14368270	5	102.17391230514	V	46.9999999837972	97.5689901588773
14433079	5	104.347825348848	V	47.9999999907842	98.0090813238684
14505429	5	105.434781870478	V	48.499999994175	98.5003803068354
14599151	5	106.52173839222	V	48.9999999976168	99.1368077191592
14617251	5	107.608694913961	V	49.5000000010587	99.2597173472408
14726267	5	108.695651425919	V	50	100
15054	6	0	X	0	0.063160162996351
1466412	6	1.08695651173296	X	0.632911390334706	6.1524392812412
2357378	6	4.34782607718099	X	2.53164557895225	9.89055259226863
3333436	6	4.34782617718099	X	2.5316456371801	13.9856756408864
4797787	6	5.4347826989213	X	3.16455703334187	20.1294678452088
4824808	6	6.52173922066279	X	3.79746842950433	20.242836435904
5019368	6	7.60869574240428	X	4.43037982566678	21.0591272099554
5209118	6	8.69565226414577	X	5.06329122182924	21.8552372756228
5641494	6	9.78260878588727	X	5.6962026179917	23.6693025496836
5913289	6	10.8695653076288	X	6.32911401415416	24.8096384405825
6208476	6	11.9565218292591	X	6.96202541025191	26.0481171860591
6452954	6	14.1304348728568	X	8.2278482026436	27.0738425965162
6661405	6	16.3043479164544	X	9.49367099503528	27.94841408162
6741759	6	17.3913044380848	X	10.126582391133	28.2855451921161
7051453	6	18.4782609598263	X	10.7594937872955	29.5848891219017
7170406	6	19.5652174815678	X	11.3924051834579	30.0839651727125
7196279	6	20.6521740033093	X	12.0253165796204	30.1925172450656
7354698	6	21.7391305250496	X	12.6582279757822	30.8571757983883
7557069	6	21.7391306250496	X	12.65822803401	31.7062381968029
7571558	6	22.8260871467899	X	13.2911394301718	31.7670278607895
7848679	6	23.9130436685314	X	13.9240508263343	32.9297093759823
8409529	6	25.0000001902729	X	14.5569622224967	35.2827967558483
8630964	6	26.0869567120144	X	15.1898736186592	36.2118435668685
8757266	6	27.1739132337559	X	15.8227850148216	36.7417528871
8802189	6	28.2608697554974	X	16.4556964109841	36.93023063403
9023277	6	29.3478262772388	X	17.0886078071465	37.8578215810565
9402875	6	30.4347827989803	X	17.721519203309	39.4504528785913
9974247	6	31.5217393207206	X	18.3544305994708	41.847686082494
10096884	6	31.5217394207206	X	18.3544306576986	42.3622186259631
10815511	6	32.608695942461	X	18.9873420538604	45.377271000985
11355482	6	33.6956524642024	X	19.6202534500228	47.6427590024
11487145	6	34.7826089859439	X	20.2531648461853	48.1951607919967
11544290	6	35.8695655076854	X	20.8860762423478	48.4349168378601
11726628	6	36.9565220294269	X	21.5189876385102	49.1999293129782
14068314	6	38.0434785511684	X	22.1518990346727	59.0246449663775
14497961	6	39.1304350729099	X	22.7848104308351	60.8272605204424
15329615	6	40.2173911495975	X	23.4177215678523	64.3165259779001
16583168	6	42.3913037479157	X	24.6835441009673	69.5758996861879
16725205	6	42.3913038479157	X	24.6835441591951	70.1718263549479
16751179	6	43.478260369656	X	25.3164555553569	70.2808021802214
16979421	6	44.5652168913975	X	25.9493669515194	71.2384082598423
17233617	6	45.652173413139	X	26.5822783476818	72.3049062532673
17370558	6	46.7391299347693	X	27.2151897437796	72.8794522796313
17502877	6	48.9130429784769	X	28.4810125362353	73.4346063654234
17701618	6	49.9999995001073	X	29.113923932333	74.268438832147
17767212	6	51.0869560218488	X	29.7468353284955	74.5436432782466
18044384	6	52.1739125435903	X	30.379746724658	75.7065387676862
18184256	6	53.2608690653318	X	31.0126581208204	76.2933820198867
18374675	6	54.3478255870733	X	31.6455695169829	77.0922989242046
18938960	6	55.4347821088147	X	32.2784809131453	79.4597980989353
19303833	6	56.5217386305562	X	32.9113923093078	80.9906495771449
19438977	6	57.6086951522977	X	33.5443037054702	81.5576561579858
19545913	6	58.6956516740392	X	34.1772151016327	82.0063140024244
19600412	6	59.7826081957807	X	34.8101264977952	82.2349685608898
19800434	6	60.8695647175222	X	35.4430378939576	83.0741755572267
20068975	6	61.9565212392637	X	36.0759492901201	84.2008590520588
20100747	6	63.0434777610052	X	36.7088606862825	84.3341608123033
20227689	6	64.1304342827467	X	37.341772082445	84.8667552995547
20586034	6	65.2173908044882	X	37.9746834786075	86.3702180741613
20639963	6	66.3043473262297	X	38.6075948747699	86.5964811557496
20727505	6	67.3913038479712	X	39.2405062709324	86.963770048338
20854707	6	68.4782603697126	X	39.8734176670948	87.4974553846913
20892198	6	69.5652168914541	X	40.5063290632573	87.6547516296027
21263617	6	70.6521734130845	X	41.139240459355	89.2130673317378
21349795	6	72.8260864567921	X	42.4050632518107	89.5746334621151
21411628	6	73.9130429784225	X	43.0379746479085	89.8340583563992
21461176	6	74.999999500164	X	43.6708860440709	90.0419406306215
21942768	6	76.0869560219055	X	44.3037974402334	92.062495248513
22064933	6	77.1739125436469	X	44.9367088363959	92.5750474813049
22368577	6	78.2608690653884	X	45.5696202325583	93.8490081916055
22399350	6	79.3478255871299	X	46.2025316287208	93.9781185739548
22634020	6	80.4347821088714	X	46.8354430248832	94.9626937998319
22855596	6	81.5217386306129	X	47.4683544210457	95.8923321867111
22939972	6	82.6086951522433	X	48.1012658171434	96.2463378936979
23188506	6	84.7826081959509	X	49.3670886095991	97.2890805501437
23834644	6	85.8695647077974	X	50	100
