## Supplementary material for "Conservative evolution of genetic and genomic features in *Caenorhabditis becei*, an experimentally tractable gonochoristic worm": Table S2

species	chromosome	LCboundary(Mb)	CRboundary(Mb)	ChrLength(Mb)	LeftPercent	CenterPercent	RightPercent	LeftArmRate(cM/Mb)	CenterRate(cM/Mb)	RightArmRate(cM/Mb)	Domains
becei	I	3.4	10	13.4	25.1	49.1	25.8	8.1	0.4	7.4	Yes
becei	II	2.9	11	14	21	57.5	21.5	8	0.5	7.9	Yes
becei	III	2.5	8.4	12.7	19.9	46.2	33.9	6.7	0.1	6.5	Yes
becei	IV	3.3	10.1	13.7	24	49.4	26.6	8.8	0.3	6.5	Yes
becei	V	2.4	12	15.2	15.7	63	21.3	9.9	0.6	10.9	Yes
becei	X	11.7	16.6	24.8	47	19.8	33.2	2.2	0.7	3.7	Yes
elegans	I	3.7	10.9	15.1	24.3	47.7	28	6.8	0.8	5.4	Yes
elegans	II	3.8	12	15.3	25	53.4	21.6	9	0.7	8.5	Yes
elegans	III	3.4	10.7	13.8	24.3	53.3	22.4	9.6	0.5	7.3	Yes
elegans	IV	4.1	12.8	17.5	23.4	49.6	27	7.9	0.7	3.3	Yes
elegans	V	7.9	15.4	20.9	37.7	36.1	26.2	2.4	0.5	4.8	Yes
elegans	X	5.1	11.9	17.7	28.9	38.2	32.9	4.1	1.6	4.5	Yes
tropicalis	I	4.3	9.4	12.2	35.6	41.2	23.2	6.6	0.8	12.5	Yes
tropicalis	II	2.7	8.8	12.8	21.1	48.1	30.8	7.5	0.8	6.3	Yes
tropicalis	III	2.9	8.6	11.7	25	48.4	26.6	11.8	1.6	11.1	Yes
tropicalis	IV	3.7	10.1	13.9	26.7	45.8	27.4	5.7	0.3	5.9	Yes
tropicalis	V	3.9	11.9	15.2	25.6	52.7	21.8	4.3	0.9	10.6	Yes
tropicalis	X	5	8.6	15.5	32.4	23.2	44.5	2	3.8	5.9	No
remanei	I	5.6	12.9	17.2	32.2	42.4	25.4	4.2	0.6	4.3	Yes
remanei	II	6.7	14.1	19.9	33.8	36.9	29.4	3.5	0.7	1.7	Yes
remanei	III	5.9	11.8	17.9	33.2	32.9	33.9	3.6	0.2	3.6	Yes
remanei	IV	17.1	22.6	25.8	66.3	21.2	12.5	0.7	2.2	5.1	No
remanei	V	5	15.4	22.5	22.3	46.1	31.7	4.9	0.4	1.8	Yes
remanei	X	8.6	11.5	21.5	40	13.4	46.5	4.1	1.7	1.1	No
briggsae	I	3.1	11	15.6	20.1	50.4	29.6	9.8	0.2	7.8	Yes
briggsae	II	3.8	13.6	16.7	22.6	59	18.4	3.5	0.9	15.7	Yes
briggsae	III	3.9	11.7	14.8	26.4	52.7	20.9	7.3	0.4	10.7	Yes
briggsae	IV	4.4	13.1	17.3	25.5	50.1	24.4	4.3	0.5	7.8	Yes
briggsae	V	6	15.5	20	30	47.7	22.4	4.3	0.4	6.9	Yes
briggsae	X	7	18.2	22.5	30.9	50	19.1	5.2	0.6	3.1	Yes
Ppacificus	I	7.7	30.8	39.6	19.5	58.4	22.1	3.5	0.2	3.6	Yes
Ppacificus	II	6.8	18.3	23.3	29.3	49.2	21.5	2	0.8	8.4	Yes
Ppacificus	III	6.6	13.9	21.7	30.6	33.6	35.8	4.7	0.2	3.1	Yes
Ppacificus	IV	6.2	23	30.9	20.1	54.2	25.7	5.3	0.4	2.7	Yes
Ppacificus	V	5.9	16	23.9	24.5	42.2	33.2	4.1	0.4	4	Yes
Ppacificus	X	2.3	4.2	17	13.3	11.3	75.4	5.4	12.5	2.5	No
