## Supplementary material for "Conservative evolution of genetic and genomic features in *Caenorhabditis becei*, an experimentally tractable gonochoristic worm": File S4: all_models_superfamily.tsv

rep_class	sort	rep_count	adj_r2	F	numdf	dendf	beta_Estimate	beta_std_error	t_value	p_value	arm_lower	arm_mean	arm_upper	center_lower	center_mean	center_upper	arm_cen_effect_size_lower	arm_cen_effect_size	arm_cen_effect_size_upper	percent_genome_repeat	repeat_total_bp	p_adjust	p_sig	species	label	for_plot
DIRS	22	5	-3.37E-05	0.68356646	1	9387	-0.122114539	0.147698812	-0.826780781	0.40838234	-0.011940836	0.030238501	0.072417838	-0.017242399	0.054975495	0.12719339	-0.052430846	-0.011970618	0.028489611	0.000426184	400	0.525063009	FALSE	becei		1
R2	10	292	2.16E-05	1.202656008	1	9387	-14.19211066	12.94125146	-1.096656741	0.272819606	7.655853986	11.84667802	16.03750206	10.18653295	16.19710207	22.20767119	-0.064489098	-0.024027772	0.016433554	0.140262398	131645	0.377750223	FALSE	becei	R2	2
Jockey	11	198	0.001973608	19.56487268	1	9387	35.31600422	7.984230146	4.423219719	9.83E-06	8.000542947	11.95166099	15.90277903	1.898692283	4.096739825	6.294787368	0.029815357	0.070287715	0.110760072	0.080283428	75351	3.54E-05	TRUE	becei		3
RTE	15	15	-9.56E-05	0.102378395	1	9387	0.962527976	3.008217284	0.319966241	0.749001043	-0.111364698	1.364991482	2.841347662	-0.194850481	0.653526529	1.501903539	-0.023555707	0.016904881	0.05736547	0.010097358	9477	0.842626174	FALSE	becei		4
Gypsy	5	3455	0.002006443	19.87435917	1	9387	173.8662962	39.00037974	4.458066752	8.37E-06	104.5203752	123.310477	142.1005788	55.88062159	67.45919455	79.0377675	0.061896705	0.10238307	0.142869434	0.954280808	895652	3.54E-05	TRUE	becei	Gypsy	5
Bel-Pao	6	441	0.000213494	3.004500763	1	9386	48.58451535	28.02926538	1.733349579	0.083066394	26.21454476	38.95804047	51.70153618	16.00871277	25.46047304	34.91223332	-0.006040917	0.0344241	0.074889117	0.322188518	302394	0.14951951	FALSE	becei	Bel-Pao	6
ERV	14	32	-0.000104658	0.017570929	1	9387	0.99680308	7.519899008	0.132555381	0.894547863	-0.734417943	3.520868825	7.776155592	-0.014326205	0.014915832	0.044157869	-0.007134721	0.033327954	0.073790628	0.017690887	16604	0.894547863	FALSE	becei		7
Penelope	19	3	-0.0001042	0.021869492	1	9387	-0.123532347	0.835336277	-0.147883374	0.882437986	-0.093060812	0.096890971	0.286842754	-0.212232493	0.220967398	0.65416729	-0.051076819	-0.010616668	0.029843484	0.001589665	1492	0.894547863	FALSE	becei		8
Helitron	9	382	0.000834086	8.836931474	1	9387	40.96916365	13.78181306	2.972697676	0.002959445	9.77054056	14.83475298	19.8989654	7.475197131	13.41615172	19.3571063	-0.03310628	0.007353723	0.047813726	0.141307613	132626	0.007610001	TRUE	becei	Helitron	9
Maverick	13	71	0.000528239	5.961732842	1	9387	17.39776892	7.125368065	2.441665997	0.014638	0.91104005	3.778747871	6.646455691	0.173062642	3.011932666	5.850802689	-0.032770421	0.007689594	0.04814961	0.033966844	31880	0.032812991	TRUE	becei		10
Tc1-Mariner	1	30824	0.093756605	972.2479148	1	9387	2310.140513	74.08834376	31.18089022	3.47E-203	943.2983771	979.3884157	1015.478454	320.3072024	342.0379288	363.7686553	0.570713462	0.612109952	0.653506442	6.610527542	6204392	6.25E-202	TRUE	becei	Tc1-Mariner	11
CACTA	3	6754	0.043108169	423.9312792	1	9387	552.3142657	26.82492584	20.58959153	3.63E-92	207.3337765	220.8818143	234.4298521	28.97999185	35.56424462	42.14849739	0.456646783	0.497728327	0.538809871	1.282987807	1204164	3.26E-91	TRUE	becei	CACTA	12
hAT	8	9111	0.000151293	2.420550037	1	9387	25.27768633	16.2472659	1.555811697	0.119786588	15.12244272	21.70698467	28.29152662	2.299324685	8.718303857	15.13728303	0.016687732	0.057155858	0.097623984	0.152201935	142851	0.196014416	FALSE	becei	hAT	13
Mutator	16	73	0.002944661	28.72612197	1	9387	4.491941257	0.838099474	5.359675547	8.53E-08	0.715648426	1.182921635	1.650194845	0.058207607	0.141274238	0.22434087	0.048306093	0.088785888	0.129265683	0.006625026	6218	5.12E-07	TRUE	becei		14
Sola	17	30	4.64E-05	1.435350341	1	9387	1.707273871	1.425030748	1.198061076	0.230923489	0.248157205	0.854344123	1.460531041	-0.077203999	0.455145962	0.987495923	-0.020438876	0.020022003	0.060482883	0.006550444	6148	0.346385233	FALSE	becei		15
PiggyBac	18	60	0.000506864	5.760849939	1	9387	0.84949674	0.353930863	2.400177064	0.016406495	0.22126909	0.406516184	0.591763278	0.053339297	0.129554656	0.205770015	0.015468335	0.055936113	0.09640389	0.002681761	2517	0.032812991	TRUE	becei		16
Merlin	20	13	0.000907881	9.530933785	1	9387	0.818749209	0.265205891	3.087221046	0.002026263	0.049706076	0.18483816	0.319970244	-0.019887996	0.04559983	0.111087655	-0.002950032	0.037513393	0.077976817	0.001152827	1082	0.006078789	TRUE	becei		17
PIF-Harbinger	21	6	-5.27E-05	0.504994177	1	9387	-0.32355882	0.455313007	-0.710629423	0.47733156	0	0	0	-0.053268173	0.204559983	0.462388139	-0.072577598	-0.032115124	0.00834735	0.001022841	960	0.572797872	FALSE	becei		18
Unclassified	2	27786	0.087929108	906.0595483	1	9387	1630.726577	54.17548133	30.10082305	4.17E-190	616.5102828	643.1873935	669.8645043	177.9207676	193.3049222	208.6890768	0.549721066	0.591054899	0.632388731	4.184685405	3927588	1.25E-189	TRUE	becei		19
Simple_repeat	4	16712	0.007133053	68.44620303	1	9387	276.931995	33.47329414	8.273222047	1.48E-16	128.4601621	145.1629046	161.8656471	70.22359214	79.21564032	88.20768849	0.10014247	0.140652331	0.181162193	1.122401772	1053444	2.96E-16	TRUE	becei		20
Low_complexity	7	5052	0.001691073	16.90268936	1	9387	13.34059799	3.244870672	4.111288041	3.97E-05	26.13151867	27.54173765	28.95195663	22.17278204	23.34945664	24.52613124	0.051877669	0.0923591	0.132840531	0.254554223	238915	3.97E-05	TRUE	becei		21
Satellite	12	243	0.003938766	38.12335815	1	9387	25.7264762	4.166628015	6.174411563	6.92E-10	7.306363683	9.582410562	11.85845744	0.202293018	0.812273599	1.42225418	0.11004772	0.150564872	0.191082023	0.052006137	48811	1.04E-09	TRUE	becei		22
