## Supplementary material for "Conservative evolution of genetic and genomic features in *Caenorhabditis becei*, an experimentally tractable gonochoristic worm": File S4: becei_Repeat_Taxonomy.xlsx

### Sheet: Sheet1
Fasta_header_classification	RM_classification	Class	Subclass	Order	Superfamily	Family
DNA	DNA	II	NA	NA	NA	NA
DNA/CMC-Chapaev	DNA-CMC-Chapaev	II	1	TIR	CACTA	Chapaev
DNA/CMC-Mirage	DNA-CMC-Mirage	II	1	TIR	CACTA	Mirage
DNA/hAT	DNA-hAT	II	1	TIR	hAT	NA
DNA/hAT-Ac	DNA-hAT-Ac	II	1	TIR	hAT	Ac
DNA/Maverick	DNA-Maverick	II	2	Maverick	Maverick	NA
DNA/Merlin	DNA-Merlin	II	1	TIR	Merlin	NA
DNA/MULE-MuDR	DNA-MULE-MuDR	II	1	TIR	Mutator	MuDR
DNA/PIF-Harbinger	DNA-PIF-Harbinger	II	1	TIR	PIF-Harbinger	NA
DNA/PiggyBac	DNA-PiggyBac	II	1	TIR	PiggyBac	NA
DNA/Sola-3	DNA-Sola-3	II	1	TIR	Sola	Sola3
DNA/TcMar	DNA-TcMar	II	1	TIR	Tc1-Mariner	NA
DNA/TcMar-ISRm11	DNA-TcMar-ISRm11	II	1	TIR	Tc1-Mariner	ISRm11
DNA/TcMar-m44	DNA-TcMar-m44	II	1	TIR	Tc1-Mariner	m44
DNA/TcMar-Mariner	DNA-TcMar-Mariner	II	1	TIR	Tc1-Mariner	Mariner
DNA/TcMar-Pogo	DNA-TcMar-Pogo	II	1	TIR	Tc1-Mariner	Pogo
DNA/TcMar-Tc1	DNA-TcMar-Tc1	II	1	TIR	Tc1-Mariner	Tc1
DNA/TcMar-Tc2	DNA-TcMar-Tc2	II	1	TIR	Tc1-Mariner	Tc2
DNA/TcMar-Tc4	DNA-TcMar-Tc4	II	1	TIR	Tc1-Mariner	Tc4
LINE/CR1	LINE-CR1	I	NA	LINE	Jockey	CR1
LINE/Dong-R4	LINE-Dong-R4	I	NA	LINE	R2	Dong
LINE/I-Jockey	LINE-Jockey	I	NA	LINE	Jockey	NA
LINE/Penelope	LINE-Penelope	I	NA	PLE	Penelope	NA
LINE/R2-NeSL	LINE-R2-NeSL	I	NA	LINE	R2	NeSL
LINE/RTE-RTE	LINE-RTE-RTE	I	NA	LINE	RTE	NA
LTR	LTR	I	NA	LTR	NA	NA
LTR/DIRS	LTR-DIRS	I	NA	DIRS	DIRS	NA
LTR/ERV1	LTR-ERV1	I	NA	LTR	ERV	NA
LTR/Gypsy	LTR-Gypsy	I	NA	LTR	Gypsy	NA
LTR/Pao	LTR-Pao	I	NA	LTR	Bel-Pao	Pao
RC/Helitron	RC-Helitron	II	2	Helitron	Helitron	NA
Satellite	Satellite	Satellite	NA	NA	NA	NA
Unknown	Unknown	NA	NA	NA	NA	NA
