## Supplementary material for "Conservative evolution of genetic and genomic features in *Caenorhabditis becei*, an experimentally tractable gonochoristic worm": File S5

### Sheet: Caenorhabditis_RSCU
codon	AA	angaria_mean_RSCU	becei_mean_RSCU	briggsae_mean_RSCU	elegans_mean_RSCU	inopinata_mean_RSCU	niphades_mean_RSCU	remanei_mean_RSCU	tropicalis_mean_RSCU
aaa	Lys	1.58529	0.831427	1.18125	1.19936	1.19874	0.930781	1.18933	1.26112
aac	Asn	0.478446	1.21586	0.866924	0.78059	0.886802	1.21012	0.839817	0.795415
aag	Lys	0.414708	1.16857	0.818749	0.80064	0.801262	1.06922	0.810669	0.738875
aat	Asn	1.52155	0.784137	1.13308	1.21941	1.1132	0.789878	1.16018	1.20458
aca	Thr	1.62888	0.82079	1.15689	1.34512	1.195	0.680175	1.19277	1.21822
acc	Thr	0.581307	1.14573	0.908403	0.746838	0.826055	1.04999	0.782084	0.744508
acg	Thr	0.433834	0.88388	0.67887	0.623195	0.775822	1.30462	0.684313	0.687661
act	Thr	1.35598	1.1496	1.25584	1.28485	1.20312	0.965215	1.34084	1.34961
aga	Arg	2.02814	1.64448	1.93043	1.80047	1.72105	1.38542	1.99242	1.9784
agc	Ser	0.444235	0.797504	0.621852	0.649644	0.773062	0.92963	0.546405	0.527587
agg	Arg	0.29058	0.622622	0.48848	0.468118	0.559327	0.486405	0.466794	0.45157
agt	Ser	1.05624	0.774474	0.851232	0.891207	0.78775	0.682391	0.971151	0.940709
ata	Ile	0.435861	0.312291	0.405391	0.462567	0.530857	0.30778	0.464087	0.46381
atc	Ile	0.817879	1.66931	1.19875	0.985239	1.0834	1.58812	1.1609	1.12425
atg	Met	1	1	1	1	1	1	1	1
att	Ile	1.74626	1.0184	1.39586	1.55219	1.38575	1.1041	1.37501	1.41194
caa	Gln	1.67169	0.969303	1.27435	1.31539	1.23352	0.909899	1.33293	1.332
cac	His	0.583158	1.14055	0.808169	0.813423	0.886236	1.23793	0.806965	0.730829
cag	Gln	0.328306	1.0307	0.725647	0.684609	0.766476	1.0901	0.667069	0.667996
cat	His	1.41684	0.859449	1.19183	1.18658	1.11376	0.762065	1.19303	1.26917
cca	Pro	2.23355	1.37603	2.07744	2.03485	1.72502	0.950491	1.97826	1.88943
ccc	Pro	0.351588	0.622967	0.439006	0.401485	0.507899	0.658492	0.426253	0.417021
ccg	Pro	0.761963	1.38944	0.789784	0.827457	0.978948	1.90368	0.867389	0.920625
cct	Pro	0.652901	0.611563	0.693766	0.736205	0.788137	0.487337	0.728096	0.772925
cga	Arg	1.85939	1.05993	1.26053	1.33853	1.23674	1.11996	1.21625	1.30769
cgc	Arg	0.57944	0.860129	0.637467	0.60553	0.780769	1.141	0.536286	0.50125
cgg	Arg	0.310164	0.694415	0.489786	0.54295	0.544965	0.799216	0.474007	0.471788
cgt	Arg	0.932283	1.11842	1.1933	1.24441	1.15715	1.06801	1.31425	1.2893
cta	Leu	0.451621	0.344349	0.575467	0.562314	0.591892	0.275421	0.508152	0.540535
ctc	Leu	0.717399	1.61864	1.174	1.07287	1.11178	1.83851	1.25261	1.16943
ctg	Leu	0.425786	1.54033	0.943481	0.86369	1.04316	1.56888	0.881932	0.833233
ctt	Leu	1.21594	1.05556	1.26295	1.4465	1.30791	0.962903	1.24388	1.4148
gaa	Glu	1.517	0.989627	1.18415	1.24526	1.23125	0.92442	1.18536	1.25548
gac	Asp	0.375537	1.02521	0.735963	0.680407	0.831276	1.14331	0.718915	0.665278
gag	Glu	0.482999	1.01037	0.815849	0.754736	0.76875	1.07558	0.81464	0.744517
gat	Asp	1.62446	0.974787	1.26404	1.31959	1.16872	0.856693	1.28109	1.33472
gca	Ala	1.27683	0.809773	1.06626	1.29917	1.10797	0.654895	1.17889	1.14582
gcc	Ala	0.627415	1.2957	0.915357	0.787963	0.907411	1.3563	0.809494	0.901509
gcg	Ala	0.695149	0.722334	0.616203	0.546067	0.675323	1.14153	0.664041	0.584422
gct	Ala	1.40061	1.17219	1.40218	1.3668	1.3093	0.847269	1.34758	1.36825
gga	Gly	2.25667	2.18157	2.34496	2.24465	2.0544	2.11986	2.30455	2.44023
ggc	Gly	0.485422	0.793063	0.520609	0.561177	0.728011	1.05362	0.478099	0.449235
ggg	Gly	0.257694	0.43361	0.384925	0.380858	0.442692	0.34371	0.401133	0.384049
ggt	Gly	1.00021	0.591751	0.749507	0.813312	0.774894	0.482811	0.81622	0.726485
gta	Val	0.487477	0.292568	0.549151	0.633395	0.59566	0.259165	0.564945	0.546851
gtc	Val	0.670323	1.50375	1.08467	0.891477	1.02292	1.46379	1.07308	1.10075
gtg	Val	0.777613	1.18596	0.990725	0.970249	1.0653	1.43917	1.00809	0.900274
gtt	Val	2.06459	1.01772	1.37545	1.50488	1.31612	0.837877	1.35389	1.45213
taa	Stp	1.53544	1.13836	1.40157	1.45595	1.33753	1.18827	1.40207	1.43736
tac	Tyr	0.455595	1.32036	0.952318	0.899382	0.998587	1.38695	0.923962	0.861136
tag	Stp	0.426619	0.534448	0.525607	0.535645	0.55359	0.559289	0.493916	0.511783
tat	Tyr	1.5444	0.679636	1.04768	1.10062	1.00141	0.613054	1.07604	1.13886
tca	Ser	1.74641	0.805994	1.17437	1.48679	1.25716	0.585543	1.27955	1.29964
tcc	Ser	0.531847	1.26082	1.0109	0.835996	0.902944	1.15281	0.910759	0.821165
tcg	Ser	1.15905	1.33328	1.02081	0.915478	1.01311	1.81502	0.981711	1.03787
tct	Ser	1.06223	1.02793	1.32084	1.22089	1.26598	0.834609	1.31042	1.37303
tga	Stp	1.03794	1.3272	1.07282	1.00841	1.10888	1.25244	1.10401	1.05086
tgc	Cys	0.657084	1.14725	0.889141	0.918105	1.09043	1.29196	0.80264	0.777137
tgg	Trp	1	1	1	1	1	1	1	1
tgt	Cys	1.34292	0.852749	1.11086	1.0819	0.909572	0.708039	1.19736	1.22286
tta	Leu	0.975174	0.23681	0.548532	0.659393	0.642811	0.202507	0.558683	0.626693
ttc	Phe	0.890427	1.45135	1.17361	1.03909	1.12495	1.44419	1.21933	1.22851
ttg	Leu	2.21408	1.20431	1.49557	1.39523	1.30245	1.15178	1.55474	1.4153
ttt	Phe	1.10957	0.548652	0.826394	0.960914	0.875052	0.55581	0.780673	0.771487

### Sheet: AminoAcidPercentages
AA	angaria_AA_percent	becei_AA_percent	briggsae_AA_percent	elegans_AA_percent	inopinata_AA_percent	niphades_AA_percent	remanei_AA_percent	tropicalis_AA_percent
Ala	5.80272	6.54334	6.22106	6.2808	6.34163	7.03409	5.89683	6.05033
Arg	5.074	5.51958	5.3706	5.20025	5.68715	5.67496	5.27823	5.44886
Asn	5.42591	4.57739	4.83001	4.82142	4.94645	4.43431	4.91318	4.82478
Asp	5.2631	5.43384	5.28566	5.35181	5.32653	5.36179	5.43886	5.38461
Cys	2.02789	1.91996	1.96098	2.01339	1.95651	1.94681	1.97337	1.92925
Gln	4.18679	4.14938	4.16233	4.10935	4.12423	4.09806	3.91272	4.13464
Glu	7.04105	7.09547	6.82826	6.60567	6.73237	7.11146	6.98704	7.1762
Gly	5.11704	5.32618	5.33716	5.3336	5.17157	5.48915	5.24814	5.2848
His	2.0879	2.31899	2.27792	2.29479	2.40331	2.31817	2.27687	2.26228
Ile	6.93465	5.54244	5.97611	6.05065	6.04319	5.39884	6.09041	5.99635
Leu	8.49356	8.51842	8.48127	8.5815	8.51345	8.52922	8.614	8.43325
Lys	6.77215	6.34477	6.43791	6.2828	6.49386	6.13476	6.52667	6.47392
Met	2.44345	2.66238	2.64423	2.62536	2.47554	2.57585	2.66712	2.6272
Phe	4.8512	4.4767	4.68745	4.56794	4.29269	4.34217	4.60683	4.4954
Pro	4.60593	5.20814	5.07305	5.00546	4.87885	5.1533	4.87951	5.04361
Ser	7.93401	7.72421	8.03752	8.16131	8.11441	7.79173	7.92609	8.04984
Stp	0.243195	0.247557	0.247889	0.225126	0.245342	0.217689	0.268844	0.216305
Thr	5.65845	5.84345	5.76262	6.01912	5.97401	5.84273	5.87464	5.88847
Trp	1.09772	1.14298	1.12153	1.1006	1.17293	1.10299	1.14704	1.10524
Tyr	3.24331	2.99609	3.12632	3.14779	2.98212	2.94643	3.17543	3.07488
Val	5.69599	6.40873	6.13012	6.22127	6.12386	6.4955	6.29817	6.09979

### Sheet: AminoAcidDeviationsFromMeans
AA	angaria_AA_percent	becei_AA_percent	briggsae_AA_percent	elegans_AA_percent	inopinata_AA_percent	niphades_AA_percent	remanei_AA_percent	tropicalis_AA_percent
Ala	-0.468634	0.271992	-0.0502924	0.00945436	0.0702828	0.762736	-0.374518	-0.221021
Arg	-0.332708	0.112881	-0.0361061	-0.206456	0.280442	0.268258	-0.12847	0.0421605
Asn	0.579234	-0.269294	-0.0166671	-0.025265	0.0997727	-0.412374	0.0664946	-0.0219013
Asp	-0.0926769	0.0780686	-0.0701164	-0.00396583	-0.029245	0.00601356	0.0830839	0.028838
Cys	0.0618664	-0.0460596	-0.00503913	0.0473711	-0.00951063	-0.0192132	0.00735074	-0.0367656
Gln	0.0771002	0.0396916	0.0526389	-0.000338266	0.014545	-0.0116304	-0.196963	0.0249559
Glu	0.0938641	0.148284	-0.118925	-0.341525	-0.214824	0.164268	0.039852	0.229006
Gly	-0.171418	0.0377243	0.0487084	0.0451426	-0.116884	0.200696	-0.0403114	-0.00365699
His	-0.192128	0.0389636	-0.00211157	0.0147577	0.123281	0.0381471	-0.0031579	-0.0177511
Ile	0.930566	-0.461639	-0.027966	0.0465732	0.0391089	-0.605239	0.0863277	-0.00773266
Leu	-0.0270193	-0.00216335	-0.0393121	0.0609203	-0.00713757	0.00863243	0.0934139	-0.0873344
Lys	0.338797	-0.0885839	0.00455643	-0.15056	0.0605073	-0.298595	0.0933179	0.0405602
Met	-0.146691	0.0722386	0.0540857	0.0352223	-0.114598	-0.0142892	0.0769755	0.0370561
Phe	0.311153	-0.063345	0.147397	0.0278961	-0.247361	-0.19788	0.0667862	-0.0446464
Pro	-0.375051	0.227157	0.092065	0.0244775	-0.10213	0.172322	-0.101466	0.0626254
Ser	-0.0333826	-0.243182	0.070132	0.193921	0.147018	-0.175656	-0.0413024	0.082452
Stp	0.00420121	0.00856384	0.00889548	-0.013867	0.00634905	-0.0213048	0.0298502	-0.022688
Thr	-0.199489	-0.0144865	-0.0953153	0.161185	0.116072	-0.0152084	0.0167023	0.0305395
Trp	-0.0261571	0.0190989	-0.00234683	-0.0232839	0.0490533	-0.0208862	0.0231596	-0.0186376
Tyr	0.15676	-0.0904615	0.0397752	0.0612461	-0.104424	-0.140116	0.0888854	-0.011665
Val	-0.488186	0.224551	-0.0540559	0.0370932	-0.0603184	0.31132	0.11399	-0.0843935
